# caRBP-Pred: Deep Learning-based Prediction of Chromatin-Associated RNA-Binding Proteins Using Short Peptide Sequences

**DOI:** 10.64898/2026.01.12.698323

**Authors:** Qiang Sun, Feng Yang, Hao Sun, Xiaona Chen, Huating Wang

**Affiliations:** Department of Orthopaedics and Traumatology, Li Ka Shing Institute of Health Sciences, The Chinese University of Hong Kong, Hong Kong, China; Center for Neuromusculoskeletal Restorative Medicine, Hong Kong Science Park, Hong Kong SAR, China; Warshel Institute for Computational Biology, Faculty of Medicine, Chinese University of Hong Kong, Shenzhen, Guangdong, China

**Keywords:** caRBP-Pred, chromatin-associated RNA-binding proteins, deep learning

## Abstract

RNA-binding proteins (RBPs) are pivotal in cellular processes ranging from RNA metabolism to 3D genome organization. A distinct subset, chromatin-associated RBPs (caRBPs), binds directly to chromatin to function as transcriptional regulators. However, identifying caRBPs via traditional methods like Chromatin Immunoprecipitation Sequencing (ChIP-seq) and Mass Spectrometry (MS) is labor-intensive and costly. While computational tools for DNA- and RNA-binding protein (DRBP) prediction exist, they often rely on outdated Gene Ontology annotations and fail to capture the unique characteristics of chromatin association. Here, we introduce caRBP-Pred, a novel deep learning approach combining Convolutional Neural Networks (CNN) and Bidirectional Long Short-Term Memory networks (BiLSTM). Unlike previous methods utilizing full-length sequences, our model is trained on chromatin-contact peptides derived from mouse embryonic stem cells (mESCs). caRBP-Pred achieves a superior Area Under the Curve (AUC) of 0.81 using peptide sequence information alone, significantly outperforming existing DRBP predictors which exhibit low recall for caRBPs. We further predicted 52 potential caRBPs in mice. Notably, validation against human homologs confirmed that our model accurately predicts candidates with experimentally verified chromatin-binding capabilities. Collectively, caRBP-Pred is the first tool specifically designed to predict caRBPs based on chromatin-contact peptides, offering a valuable resource for investigating regulatory roles of caRBPs on transcription.
