## Supplemental Table 1 for "caRBP-Pred: Deep Learning-based Prediction of Chromatin-Associated RNA-Binding Proteins Using Short Peptide Sequences"

### Sheet: Sheet1
Table S1. Data utilized in this study
Features	caRBPs	non-caRBPs
Protein sequences	385	1630
Protein secondary structure	385	1630
Protein sequences + Protein secondary structure	385	1630
Peptide sequence	1532	14937
Peptide secondary structure	1532	14937
Peptide sequence + Peptide secondary structure	1532	14937
