## Supplemental Table 2 for "caRBP-Pred: Deep Learning-based Prediction of Chromatin-Associated RNA-Binding Proteins Using Short Peptide Sequences"

### Sheet: number of predicted caRBP
Table S2. caRBP prediction results from existing computational tools
	iDRBP_MMC	DeepMC_iNABP	DeepDRBP-2L
# of predicted caRBP	9	34	75

### Sheet: detailed info of prediction
Table S2. caRBP prediction results from existing computational tools
Uniprot ID	iDRBP_MMC	DeepMC-iNABP	DeepDRBP-2L
A2A4P0	RNA binding protein	RNA-binding protein	RNA-binding protein
A2A6A1	RNA binding protein	RNA-binding protein	DNA and RNA-binding protein
A2AIV2	RNA binding protein	DNA-binding protein	DNA and RNA-binding protein
B1AQJ2	RNA binding protein	RNA-binding protein	non-DNA/RNA-binding protein
B1AZI6	RNA binding protein	RNA-binding protein	RNA-binding protein
E9Q8D0	RNA binding protein	RNA-binding protein	non-DNA/RNA-binding protein
F7BJB9	DNA binding protein	non-DNA/RNA-binding protein	RNA-binding protein
O08582	RNA binding protein	RNA-binding protein	RNA-binding protein
O08756	RNA binding protein	RNA-binding protein	non-DNA/RNA-binding protein
O08810	RNA binding protein	RNA-binding protein	RNA-binding protein
O09167	RNA binding protein	RNA-binding protein	RNA-binding protein
O35218	RNA binding protein	RNA-binding protein	RNA-binding protein
O35286	RNA binding protein	non-DNA/RNA-binding protein	DNA-binding protein
O35492	RNA binding protein	RNA-binding protein	RNA-binding protein
O35737	RNA binding protein	RNA-binding protein	RNA-binding protein
O35841	non-DNA/RNA binding protein	non-DNA/RNA-binding protein	RNA-binding protein
O35900	RNA binding protein	RNA-binding protein	RNA-binding protein
O55128	RNA binding protein	RNA-binding protein	non-DNA/RNA-binding protein
O70194	RNA binding protein	RNA-binding protein	RNA-binding protein
O70445	non-DNA/RNA binding protein	RNA-binding protein	DNA-binding protein
O88466	RNA binding protein	non-DNA/RNA-binding protein	RNA-binding protein
O88477	RNA binding protein	RNA-binding protein	RNA-binding protein
O88796	RNA binding protein	RNA-binding protein	RNA-binding protein
P07901	RNA binding protein	non-DNA/RNA-binding protein	DNA-binding protein
P08113	RNA binding protein	RNA-binding protein	non-DNA/RNA-binding protein
P08249	RNA binding protein	non-DNA/RNA-binding protein	non-DNA/RNA-binding protein
P10126	RNA binding protein	RNA-binding protein	RNA-binding protein
P10630	RNA binding protein	RNA-binding protein	RNA-binding protein
P10639	non-DNA/RNA binding protein	RNA-binding protein	non-DNA/RNA-binding protein
P11260	RNA binding protein	non-DNA/RNA-binding protein	DNA and RNA-binding protein
P11499	RNA binding protein	non-DNA/RNA-binding protein	DNA and RNA-binding protein
P12970	RNA binding protein	RNA-binding protein	RNA-binding protein
P14115	RNA binding protein	RNA-binding protein	RNA-binding protein
P14131	RNA binding protein	RNA-binding protein	RNA-binding protein
P14206	RNA binding protein	RNA-binding protein	non-DNA/RNA-binding protein
P14869	RNA binding protein	RNA-binding protein	non-DNA/RNA-binding protein
P16460	RNA binding protein	non-DNA/RNA-binding protein	non-DNA/RNA-binding protein
P17742	RNA binding protein	non-DNA/RNA-binding protein	non-DNA/RNA-binding protein
P19253	RNA binding protein	RNA-binding protein	RNA-binding protein
P20152	RNA binding protein	non-DNA/RNA-binding protein	DNA and RNA-binding protein
P23116	RNA binding protein	RNA-binding protein	non-DNA/RNA-binding protein
P23249	RNA binding protein	DNA-binding protein	RNA-binding protein
P24527	non-DNA/RNA binding protein	non-DNA/RNA-binding protein	non-DNA/RNA-binding protein
P25444	RNA binding protein	RNA-binding protein	RNA-binding protein
P26040	non-DNA/RNA binding protein	RNA-binding protein	non-DNA/RNA-binding protein
P26369	RNA binding protein	RNA-binding protein	DNA and RNA-binding protein
P27048	RNA binding protein	RNA-binding protein	DNA and RNA-binding protein
P27546	non-DNA/RNA binding protein	non-DNA/RNA-binding protein	DNA-binding protein
P27659	RNA binding protein	RNA-binding protein	RNA-binding protein
P27773	non-DNA/RNA binding protein	non-DNA/RNA-binding protein	non-DNA/RNA-binding protein
P28659	RNA binding protein	non-DNA/RNA-binding protein	RNA-binding protein
P29341	RNA binding protein	DNA- and RNA-binding protein	RNA-binding protein
P30416	RNA binding protein	RNA-binding protein	non-DNA/RNA-binding protein
P32067	RNA binding protein	RNA-binding protein	DNA and RNA-binding protein
P35564	non-DNA/RNA binding protein	non-DNA/RNA-binding protein	non-DNA/RNA-binding protein
P35979	RNA binding protein	RNA-binding protein	RNA-binding protein
P35980	RNA binding protein	RNA-binding protein	RNA-binding protein
P38647	RNA binding protein	RNA-binding protein	non-DNA/RNA-binding protein
P41105	RNA binding protein	RNA-binding protein	RNA-binding protein
P47911	RNA binding protein	RNA-binding protein	RNA-binding protein
P47955	non-DNA/RNA binding protein	non-DNA/RNA-binding protein	non-DNA/RNA-binding protein
P47962	RNA binding protein	RNA-binding protein	RNA-binding protein
P47963	RNA binding protein	RNA-binding protein	RNA-binding protein
P48024	RNA binding protein	RNA-binding protein	RNA-binding protein
P50431	RNA binding protein	RNA-binding protein	non-DNA/RNA-binding protein
P51410	RNA binding protein	RNA-binding protein	RNA-binding protein
P52293	RNA binding protein	RNA-binding protein	non-DNA/RNA-binding protein
P52480	RNA binding protein	RNA-binding protein	non-DNA/RNA-binding protein
P53026	RNA binding protein	RNA-binding protein	RNA-binding protein
P57784	RNA binding protein	RNA-binding protein	non-DNA/RNA-binding protein
P58252	RNA binding protein	RNA-binding protein	RNA-binding protein
P59325	RNA binding protein	RNA-binding protein	RNA-binding protein
P60229	RNA binding protein	RNA-binding protein	non-DNA/RNA-binding protein
P60843	RNA binding protein	non-DNA/RNA-binding protein	RNA-binding protein
P60867	RNA binding protein	RNA-binding protein	RNA-binding protein
P61255	RNA binding protein	RNA-binding protein	RNA-binding protein
P61358	RNA binding protein	RNA-binding protein	RNA-binding protein
P61514	RNA binding protein	RNA-binding protein	RNA-binding protein
P61982	RNA binding protein	non-DNA/RNA-binding protein	DNA and RNA-binding protein
P62082	RNA binding protein	RNA-binding protein	RNA-binding protein
P62192	RNA binding protein	RNA-binding protein	DNA-binding protein
P62242	RNA binding protein	RNA-binding protein	RNA-binding protein
P62245	RNA binding protein	RNA-binding protein	RNA-binding protein
P62259	RNA binding protein	non-DNA/RNA-binding protein	DNA and RNA-binding protein
P62267	RNA binding protein	RNA-binding protein	RNA-binding protein
P62270	RNA binding protein	RNA-binding protein	RNA-binding protein
P62281	RNA binding protein	RNA-binding protein	RNA-binding protein
P62301	RNA binding protein	RNA-binding protein	RNA-binding protein
P62305	RNA binding protein	RNA-binding protein	RNA-binding protein
P62307	RNA binding protein	RNA-binding protein	RNA-binding protein
P62315	RNA binding protein	RNA-binding protein	RNA-binding protein
P62317	RNA binding protein	RNA-binding protein	RNA-binding protein
P62320	RNA binding protein	RNA-binding protein	RNA-binding protein
P62702	RNA binding protein	RNA-binding protein	RNA-binding protein
P62754	RNA binding protein	non-DNA/RNA-binding protein	RNA-binding protein
P62827	RNA binding protein	RNA-binding protein	non-DNA/RNA-binding protein
P62830	RNA binding protein	RNA-binding protein	RNA-binding protein
P62849	RNA binding protein	RNA-binding protein	RNA-binding protein
P62852	RNA binding protein	RNA-binding protein	RNA-binding protein
P62855	RNA binding protein	RNA-binding protein	RNA-binding protein
P62889	RNA binding protein	RNA-binding protein	RNA-binding protein
P62900	RNA binding protein	RNA-binding protein	RNA-binding protein
P62911	RNA binding protein	RNA-binding protein	DNA and RNA-binding protein
P62918	RNA binding protein	RNA-binding protein	RNA-binding protein
P62983	RNA binding protein	RNA-binding protein	non-DNA/RNA-binding protein
P63017	RNA binding protein	non-DNA/RNA-binding protein	non-DNA/RNA-binding protein
P63038	RNA binding protein	DNA- and RNA-binding protein	RNA-binding protein
P63101	RNA binding protein	non-DNA/RNA-binding protein	DNA-binding protein
P63154	RNA binding protein	RNA-binding protein	RNA-binding protein
P63276	RNA binding protein	RNA-binding protein	RNA-binding protein
P63323	RNA binding protein	RNA-binding protein	RNA-binding protein
P67984	RNA binding protein	RNA-binding protein	RNA-binding protein
P68037	RNA binding protein	non-DNA/RNA-binding protein	non-DNA/RNA-binding protein
P68040	non-DNA/RNA binding protein	RNA-binding protein	non-DNA/RNA-binding protein
P68372	RNA binding protein	RNA-binding protein	non-DNA/RNA-binding protein
P70168	non-DNA/RNA binding protein	RNA-binding protein	non-DNA/RNA-binding protein
P70333	RNA binding protein	RNA-binding protein	RNA-binding protein
P70372	RNA binding protein	non-DNA/RNA-binding protein	RNA-binding protein
P80315	RNA binding protein	non-DNA/RNA-binding protein	non-DNA/RNA-binding protein
P80316	RNA binding protein	non-DNA/RNA-binding protein	non-DNA/RNA-binding protein
P80317	RNA binding protein	RNA-binding protein	RNA-binding protein
P80318	RNA binding protein	RNA-binding protein	non-DNA/RNA-binding protein
P84078	RNA binding protein	RNA-binding protein	non-DNA/RNA-binding protein
P84089	DNA binding protein	DNA- and RNA-binding protein	non-DNA/RNA-binding protein
P97351	RNA binding protein	RNA-binding protein	RNA-binding protein
P97376	non-DNA/RNA binding protein	RNA-binding protein	DNA and RNA-binding protein
P97379	RNA binding protein	DNA- and RNA-binding protein	RNA-binding protein
P97461	RNA binding protein	RNA-binding protein	RNA-binding protein
P97770	non-DNA/RNA binding protein	RNA-binding protein	RNA-binding protein
P97801	non-DNA/RNA binding protein	RNA-binding protein	non-DNA/RNA-binding protein
P99027	non-DNA/RNA binding protein	non-DNA/RNA-binding protein	non-DNA/RNA-binding protein
Q00PI9	RNA binding protein	RNA-binding protein	RNA-binding protein
Q01853	RNA binding protein	non-DNA/RNA-binding protein	RNA-binding protein
Q03265	non-DNA/RNA binding protein	RNA-binding protein	non-DNA/RNA-binding protein
Q05CL8	RNA binding protein	RNA-binding protein	RNA-binding protein
Q0VBL3	RNA binding protein	non-DNA/RNA-binding protein	RNA-binding protein
Q14C51	RNA binding protein	RNA-binding protein	RNA-binding protein
Q1PSW8	non-DNA/RNA binding protein	RNA-binding protein	DNA-binding protein
Q3TFK5	RNA binding protein	RNA-binding protein	RNA-binding protein
Q3TIV5	RNA binding protein	RNA-binding protein	DNA-binding protein
Q3TSG4	non-DNA/RNA binding protein	RNA-binding protein	DNA and RNA-binding protein
Q3TX08	RNA binding protein	RNA-binding protein	RNA-binding protein
Q3TZX8	RNA binding protein	RNA-binding protein	RNA-binding protein
Q3U1G5	RNA binding protein	RNA-binding protein	RNA-binding protein
Q3U319	RNA binding protein	non-DNA/RNA-binding protein	DNA-binding protein
Q3U821	RNA binding protein	RNA-binding protein	RNA-binding protein
Q3UFM5	RNA binding protein	RNA-binding protein	RNA-binding protein
Q3UHX2	RNA binding protein	non-DNA/RNA-binding protein	RNA-binding protein
Q3UYV9	RNA binding protein	RNA-binding protein	RNA-binding protein
Q3UZ01	RNA binding protein	RNA-binding protein	RNA-binding protein
Q497V5	RNA binding protein	RNA-binding protein	DNA and RNA-binding protein
Q4FZF3	RNA binding protein	RNA-binding protein	RNA-binding protein
Q501J6	RNA binding protein	RNA-binding protein	RNA-binding protein
Q505F5	RNA binding protein	RNA-binding protein	RNA-binding protein
Q5RJG1	DNA binding protein	RNA-binding protein	RNA-binding protein
Q5SFM8	RNA binding protein	DNA- and RNA-binding protein	DNA-binding protein
Q5SSI6	DNA binding protein	RNA-binding protein	non-DNA/RNA-binding protein
Q5SU73	RNA binding protein	RNA-binding protein	non-DNA/RNA-binding protein
Q5SWD9	RNA binding protein	RNA-binding protein	RNA-binding protein
Q60631	non-DNA/RNA binding protein	RNA-binding protein	non-DNA/RNA-binding protein
Q60864	non-DNA/RNA binding protein	non-DNA/RNA-binding protein	non-DNA/RNA-binding protein
Q60872	RNA binding protein	RNA-binding protein	RNA-binding protein
Q60973	non-DNA/RNA binding protein	non-DNA/RNA-binding protein	DNA and RNA-binding protein
Q61183	non-DNA/RNA binding protein	RNA-binding protein	DNA and RNA-binding protein
Q61553	RNA binding protein	RNA-binding protein	DNA-binding protein
Q61584	RNA binding protein	RNA-binding protein	RNA-binding protein
Q61598	non-DNA/RNA binding protein	non-DNA/RNA-binding protein	non-DNA/RNA-binding protein
Q61655	RNA binding protein	RNA-binding protein	RNA-binding protein
Q61879	RNA binding protein	DNA-binding protein	non-DNA/RNA-binding protein
Q62095	RNA binding protein	DNA- and RNA-binding protein	DNA-binding protein
Q62189	RNA binding protein	RNA-binding protein	RNA-binding protein
Q62203	RNA binding protein	RNA-binding protein	DNA and RNA-binding protein
Q62241	RNA binding protein	RNA-binding protein	RNA-binding protein
Q62376	RNA binding protein	DNA- and RNA-binding protein	RNA-binding protein
Q62426	RNA binding protein	RNA-binding protein	non-DNA/RNA-binding protein
Q62446	non-DNA/RNA binding protein	non-DNA/RNA-binding protein	non-DNA/RNA-binding protein
Q62448	RNA binding protein	non-DNA/RNA-binding protein	DNA and RNA-binding protein
Q640M1	RNA binding protein	RNA-binding protein	DNA and RNA-binding protein
Q64152	RNA binding protein	RNA-binding protein	RNA-binding protein
Q64213	RNA binding protein	RNA-binding protein	RNA-binding protein
Q64368	RNA binding protein	non-DNA/RNA-binding protein	RNA-binding protein
Q66JV4	RNA binding protein	RNA-binding protein	RNA-binding protein
Q68FD5	RNA binding protein	RNA-binding protein	RNA-binding protein
Q68FL6	non-DNA/RNA binding protein	RNA-binding protein	RNA-binding protein
Q69ZA1	DNA binding protein	non-DNA/RNA-binding protein	DNA and RNA-binding protein
Q6DFW4	RNA binding protein	RNA-binding protein	RNA-binding protein
Q6NS46	RNA binding protein	RNA-binding protein	RNA-binding protein
Q6NZF1	non-DNA/RNA binding protein	non-DNA/RNA-binding protein	DNA and RNA-binding protein
Q6NZJ6	RNA binding protein	DNA-binding protein	DNA-binding protein
Q6NZN0	RNA binding protein	DNA- and RNA-binding protein	DNA-binding protein
Q6NZQ2	RNA binding protein	RNA-binding protein	DNA and RNA-binding protein
Q6P542	RNA binding protein	RNA-binding protein	RNA-binding protein
Q6P5B0	non-DNA/RNA binding protein	DNA-binding protein	DNA and RNA-binding protein
Q6P5F9	RNA binding protein	DNA-binding protein	RNA-binding protein
Q6P9R1	RNA binding protein	DNA-binding protein	RNA-binding protein
Q6PE01	non-DNA/RNA binding protein	RNA-binding protein	non-DNA/RNA-binding protein
Q6PE54	RNA binding protein	RNA-binding protein	RNA-binding protein
Q6PGG6	RNA binding protein	RNA-binding protein	RNA-binding protein
Q6ZPL9	RNA binding protein	RNA-binding protein	RNA-binding protein
Q6ZPZ3	DNA binding protein	DNA- and RNA-binding protein	RNA-binding protein
Q6ZQ58	RNA binding protein	DNA-binding protein	DNA-binding protein
Q6ZWN5	RNA binding protein	RNA-binding protein	RNA-binding protein
Q6ZWU9	DNA and RNA binding protein	DNA- and RNA-binding protein	non-DNA/RNA-binding protein
Q6ZWV3	RNA binding protein	RNA-binding protein	RNA-binding protein
Q6ZWV7	RNA binding protein	RNA-binding protein	DNA and RNA-binding protein
Q6ZWX6	RNA binding protein	RNA-binding protein	RNA-binding protein
Q78PY7	RNA binding protein	RNA-binding protein	RNA-binding protein
Q7TMK9	RNA binding protein	RNA-binding protein	RNA-binding protein
Q7TPR4	RNA binding protein	non-DNA/RNA-binding protein	DNA-binding protein
Q7TSH6	RNA binding protein	RNA-binding protein	DNA-binding protein
Q80UM3	RNA binding protein	RNA-binding protein	non-DNA/RNA-binding protein
Q80UU2	RNA binding protein	RNA-binding protein	RNA-binding protein
Q80VD1	RNA binding protein	RNA-binding protein	non-DNA/RNA-binding protein
Q80WJ7	non-DNA/RNA binding protein	RNA-binding protein	RNA-binding protein
Q80X50	RNA binding protein	DNA-binding protein	DNA and RNA-binding protein
Q80Y44	RNA binding protein	RNA-binding protein	RNA-binding protein
Q810A7	RNA binding protein	RNA-binding protein	RNA-binding protein
Q8BFR5	RNA binding protein	RNA-binding protein	RNA-binding protein
Q8BFY9	non-DNA/RNA binding protein	RNA-binding protein	non-DNA/RNA-binding protein
Q8BG05	RNA binding protein	DNA- and RNA-binding protein	RNA-binding protein
Q8BG81	RNA binding protein	RNA-binding protein	RNA-binding protein
Q8BGC0	RNA binding protein	RNA-binding protein	RNA-binding protein
Q8BGD9	RNA binding protein	RNA-binding protein	RNA-binding protein
Q8BGQ7	RNA binding protein	RNA-binding protein	RNA-binding protein
Q8BGT7	RNA binding protein	RNA-binding protein	RNA-binding protein
Q8BHB4	RNA binding protein	RNA-binding protein	non-DNA/RNA-binding protein
Q8BHD7	RNA binding protein	non-DNA/RNA-binding protein	RNA-binding protein
Q8BHS3	RNA binding protein	DNA- and RNA-binding protein	RNA-binding protein
Q8BHY2	non-DNA/RNA binding protein	RNA-binding protein	RNA-binding protein
Q8BIQ5	RNA binding protein	RNA-binding protein	RNA-binding protein
Q8BIZ6	RNA binding protein	RNA-binding protein	RNA-binding protein
Q8BJ05	RNA binding protein	non-DNA/RNA-binding protein	DNA and RNA-binding protein
Q8BJW5	non-DNA/RNA binding protein	non-DNA/RNA-binding protein	RNA-binding protein
Q8BJW6	RNA binding protein	RNA-binding protein	RNA-binding protein
Q8BKT7	RNA binding protein	RNA-binding protein	DNA and RNA-binding protein
Q8BMC4	RNA binding protein	RNA-binding protein	RNA-binding protein
Q8BML9	RNA binding protein	RNA-binding protein	DNA and RNA-binding protein
Q8BNV1	RNA binding protein	RNA-binding protein	RNA-binding protein
Q8BP67	RNA binding protein	RNA-binding protein	RNA-binding protein
Q8BT60	non-DNA/RNA binding protein	RNA-binding protein	non-DNA/RNA-binding protein
Q8BTU1	RNA binding protein	DNA-binding protein	RNA-binding protein
Q8BTV2	RNA binding protein	RNA-binding protein	RNA-binding protein
Q8BU03	RNA binding protein	RNA-binding protein	RNA-binding protein
Q8BU30	non-DNA/RNA binding protein	RNA-binding protein	RNA-binding protein
Q8BWW4	RNA binding protein	RNA-binding protein	DNA-binding protein
Q8BWY3	RNA binding protein	RNA-binding protein	RNA-binding protein
Q8BX17	RNA binding protein	non-DNA/RNA-binding protein	non-DNA/RNA-binding protein
Q8C0C7	non-DNA/RNA binding protein	DNA-binding protein	RNA-binding protein
Q8C1Z8	RNA binding protein	RNA-binding protein	RNA-binding protein
Q8C2Q3	RNA binding protein	non-DNA/RNA-binding protein	RNA-binding protein
Q8C4J7	RNA binding protein	RNA-binding protein	RNA-binding protein
Q8C7V3	RNA binding protein	RNA-binding protein	RNA-binding protein
Q8CCF0	RNA binding protein	RNA-binding protein	RNA-binding protein
Q8CCP0	RNA binding protein	RNA-binding protein	RNA-binding protein
Q8CCS6	RNA binding protein	RNA-binding protein	RNA-binding protein
Q8CE96	RNA binding protein	RNA-binding protein	RNA-binding protein
Q8CFQ3	RNA binding protein	DNA-binding protein	RNA-binding protein
Q8CGC6	RNA binding protein	RNA-binding protein	RNA-binding protein
Q8CGC7	RNA binding protein	RNA-binding protein	RNA-binding protein
Q8CGZ0	RNA binding protein	RNA-binding protein	DNA and RNA-binding protein
Q8CIE6	non-DNA/RNA binding protein	non-DNA/RNA-binding protein	non-DNA/RNA-binding protein
Q8JZQ9	RNA binding protein	RNA-binding protein	DNA and RNA-binding protein
Q8JZX4	RNA binding protein	RNA-binding protein	RNA-binding protein
Q8K224	RNA binding protein	RNA-binding protein	DNA-binding protein
Q8K301	RNA binding protein	RNA-binding protein	RNA-binding protein
Q8K310	RNA binding protein	non-DNA/RNA-binding protein	RNA-binding protein
Q8K3A9	RNA binding protein	RNA-binding protein	RNA-binding protein
Q8K4F6	RNA binding protein	RNA-binding protein	RNA-binding protein
Q8K4L0	RNA binding protein	RNA-binding protein	RNA-binding protein
Q8K4Z5	RNA binding protein	RNA-binding protein	DNA-binding protein
Q8QZY1	RNA binding protein	RNA-binding protein	non-DNA/RNA-binding protein
Q8R050	RNA binding protein	RNA-binding protein	RNA-binding protein
Q8R1B4	RNA binding protein	RNA-binding protein	DNA and RNA-binding protein
Q8R3F9	RNA binding protein	non-DNA/RNA-binding protein	RNA-binding protein
Q8R409	RNA binding protein	RNA-binding protein	DNA and RNA-binding protein
Q8R4X3	RNA binding protein	RNA-binding protein	RNA-binding protein
Q8VDD5	RNA binding protein	DNA-binding protein	non-DNA/RNA-binding protein
Q8VDG3	RNA binding protein	RNA-binding protein	RNA-binding protein
Q8VDJ3	RNA binding protein	RNA-binding protein	RNA-binding protein
Q8VDM6	RNA binding protein	DNA- and RNA-binding protein	RNA-binding protein
Q8VDQ9	RNA binding protein	RNA-binding protein	DNA and RNA-binding protein
Q8VDW0	RNA binding protein	DNA- and RNA-binding protein	DNA and RNA-binding protein
Q8VHE0	RNA binding protein	non-DNA/RNA-binding protein	non-DNA/RNA-binding protein
Q8VHZ7	RNA binding protein	RNA-binding protein	DNA-binding protein
Q91VC3	RNA binding protein	non-DNA/RNA-binding protein	RNA-binding protein
Q91VU7	RNA binding protein	RNA-binding protein	RNA-binding protein
Q91VY9	RNA binding protein	RNA-binding protein	DNA-binding protein
Q91WK2	RNA binding protein	RNA-binding protein	RNA-binding protein
Q91WM3	DNA and RNA binding protein	RNA-binding protein	non-DNA/RNA-binding protein
Q91WT4	RNA binding protein	RNA-binding protein	non-DNA/RNA-binding protein
Q91XI1	RNA binding protein	RNA-binding protein	RNA-binding protein
Q91YE7	RNA binding protein	DNA- and RNA-binding protein	RNA-binding protein
Q91YQ5	RNA binding protein	non-DNA/RNA-binding protein	non-DNA/RNA-binding protein
Q91YR7	RNA binding protein	non-DNA/RNA-binding protein	RNA-binding protein
Q91YT7	RNA binding protein	non-DNA/RNA-binding protein	DNA-binding protein
Q91YU8	RNA binding protein	RNA-binding protein	RNA-binding protein
Q91Z49	RNA binding protein	RNA-binding protein	RNA-binding protein
Q920E5	non-DNA/RNA binding protein	non-DNA/RNA-binding protein	non-DNA/RNA-binding protein
Q921F4	RNA binding protein	RNA-binding protein	RNA-binding protein
Q921M3	RNA binding protein	RNA-binding protein	DNA-binding protein
Q921Y2	RNA binding protein	RNA-binding protein	RNA-binding protein
Q922B2	RNA binding protein	non-DNA/RNA-binding protein	RNA-binding protein
Q922K7	RNA binding protein	RNA-binding protein	DNA and RNA-binding protein
Q922Q8	non-DNA/RNA binding protein	non-DNA/RNA-binding protein	RNA-binding protein
Q922U1	RNA binding protein	RNA-binding protein	RNA-binding protein
Q924C1	RNA binding protein	non-DNA/RNA-binding protein	RNA-binding protein
Q99J36	RNA binding protein	RNA-binding protein	RNA-binding protein
Q99JX7	RNA binding protein	RNA-binding protein	DNA-binding protein
Q99KG3	RNA binding protein	RNA-binding protein	RNA-binding protein
Q99L28	RNA binding protein	RNA-binding protein	RNA-binding protein
Q99L45	RNA binding protein	non-DNA/RNA-binding protein	RNA-binding protein
Q99L48	non-DNA/RNA binding protein	RNA-binding protein	RNA-binding protein
Q99L90	RNA binding protein	DNA-binding protein	DNA and RNA-binding protein
Q99LF4	RNA binding protein	non-DNA/RNA-binding protein	RNA-binding protein
Q99LH1	RNA binding protein	RNA-binding protein	RNA-binding protein
Q99LI7	RNA binding protein	RNA-binding protein	non-DNA/RNA-binding protein
Q99ME9	RNA binding protein	RNA-binding protein	RNA-binding protein
Q99MJ9	RNA binding protein	RNA-binding protein	RNA-binding protein
Q99MN1	RNA binding protein	non-DNA/RNA-binding protein	RNA-binding protein
Q9CPR4	RNA binding protein	RNA-binding protein	RNA-binding protein
Q9CPT5	RNA binding protein	RNA-binding protein	DNA-binding protein
Q9CQC6	RNA binding protein	non-DNA/RNA-binding protein	non-DNA/RNA-binding protein
Q9CQG2	non-DNA/RNA binding protein	RNA-binding protein	RNA-binding protein
Q9CQM9	non-DNA/RNA binding protein	non-DNA/RNA-binding protein	non-DNA/RNA-binding protein
Q9CQR2	RNA binding protein	RNA-binding protein	RNA-binding protein
Q9CQS7	RNA binding protein	RNA-binding protein	non-DNA/RNA-binding protein
Q9CR47	RNA binding protein	RNA-binding protein	RNA-binding protein
Q9CR57	RNA binding protein	RNA-binding protein	RNA-binding protein
Q9CRB2	RNA binding protein	RNA-binding protein	RNA-binding protein
Q9CRT8	RNA binding protein	non-DNA/RNA-binding protein	RNA-binding protein
Q9CSH3	RNA binding protein	RNA-binding protein	RNA-binding protein
Q9CW46	RNA binding protein	RNA-binding protein	RNA-binding protein
Q9CWI3	RNA binding protein	non-DNA/RNA-binding protein	DNA-binding protein
Q9CWX9	RNA binding protein	RNA-binding protein	RNA-binding protein
Q9CWZ3	RNA binding protein	RNA-binding protein	RNA-binding protein
Q9CX11	RNA binding protein	RNA-binding protein	RNA-binding protein
Q9CXG3	RNA binding protein	RNA-binding protein	RNA-binding protein
Q9CXK8	RNA binding protein	RNA-binding protein	RNA-binding protein
Q9CXK9	RNA binding protein	non-DNA/RNA-binding protein	DNA-binding protein
Q9CXW4	RNA binding protein	RNA-binding protein	RNA-binding protein
Q9CYA6	RNA binding protein	RNA-binding protein	DNA and RNA-binding protein
Q9CYI4	RNA binding protein	DNA- and RNA-binding protein	RNA-binding protein
Q9CZ91	RNA binding protein	RNA-binding protein	DNA and RNA-binding protein
Q9CZJ1	RNA binding protein	non-DNA/RNA-binding protein	RNA-binding protein
Q9CZM2	RNA binding protein	RNA-binding protein	RNA-binding protein
Q9CZT6	DNA binding protein	RNA-binding protein	RNA-binding protein
Q9CZU3	RNA binding protein	DNA-binding protein	DNA-binding protein
Q9D0B0	RNA binding protein	RNA-binding protein	RNA-binding protein
Q9D0D4	RNA binding protein	RNA-binding protein	RNA-binding protein
Q9D0E1	RNA binding protein	DNA- and RNA-binding protein	RNA-binding protein
Q9D0I8	RNA binding protein	RNA-binding protein	RNA-binding protein
Q9D0I9	RNA binding protein	RNA-binding protein	RNA-binding protein
Q9D0L8	RNA binding protein	RNA-binding protein	DNA-binding protein
Q9D0R2	RNA binding protein	RNA-binding protein	RNA-binding protein
Q9D0R4	RNA binding protein	RNA-binding protein	RNA-binding protein
Q9D0T1	RNA binding protein	RNA-binding protein	RNA-binding protein
Q9D1C9	RNA binding protein	RNA-binding protein	RNA-binding protein
Q9D554	RNA binding protein	RNA-binding protein	non-DNA/RNA-binding protein
Q9D6T0	RNA binding protein	RNA-binding protein	DNA and RNA-binding protein
Q9D6Z1	RNA binding protein	RNA-binding protein	DNA and RNA-binding protein
Q9D7H3	non-DNA/RNA binding protein	RNA-binding protein	non-DNA/RNA-binding protein
Q9D824	non-DNA/RNA binding protein	RNA-binding protein	RNA-binding protein
Q9D883	RNA binding protein	DNA- and RNA-binding protein	RNA-binding protein
Q9D8E6	RNA binding protein	RNA-binding protein	RNA-binding protein
Q9D8M4	RNA binding protein	RNA-binding protein	RNA-binding protein
Q9DAW6	RNA binding protein	RNA-binding protein	non-DNA/RNA-binding protein
Q9DBY8	non-DNA/RNA binding protein	RNA-binding protein	RNA-binding protein
Q9DC48	RNA binding protein	RNA-binding protein	non-DNA/RNA-binding protein
Q9ESV0	RNA binding protein	RNA-binding protein	RNA-binding protein
Q9ESX5	RNA binding protein	RNA-binding protein	RNA-binding protein
Q9JJI8	RNA binding protein	RNA-binding protein	DNA and RNA-binding protein
Q9JJT0	non-DNA/RNA binding protein	non-DNA/RNA-binding protein	non-DNA/RNA-binding protein
Q9JLI8	RNA binding protein	RNA-binding protein	DNA and RNA-binding protein
Q9QXK7	RNA binding protein	RNA-binding protein	RNA-binding protein
Q9QYS9	RNA binding protein	RNA-binding protein	RNA-binding protein
Q9QZD9	non-DNA/RNA binding protein	RNA-binding protein	non-DNA/RNA-binding protein
Q9R020	RNA binding protein	RNA-binding protein	DNA and RNA-binding protein
Q9WUA2	non-DNA/RNA binding protein	RNA-binding protein	RNA-binding protein
Q9WUK2	RNA binding protein	DNA- and RNA-binding protein	RNA-binding protein
Q9WV03	RNA binding protein	RNA-binding protein	non-DNA/RNA-binding protein
Q9Z0H1	RNA binding protein	RNA-binding protein	non-DNA/RNA-binding protein
Q9Z0N1	RNA binding protein	RNA-binding protein	RNA-binding protein
Q9Z1N5	RNA binding protein	non-DNA/RNA-binding protein	RNA-binding protein
Q9Z2Q2	RNA binding protein	non-DNA/RNA-binding protein	DNA and RNA-binding protein
Q9Z315	RNA binding protein	RNA-binding protein	DNA and RNA-binding protein
