## Supplemental Table 3 for "caRBP-Pred: Deep Learning-based Prediction of Chromatin-Associated RNA-Binding Proteins Using Short Peptide Sequences"

### Sheet: Sheet1
Table S3. Evaluation of performance of various models and input features
	AUPRC					Precision
prot seq	0.316722	0.220996	0.177622	0.212333		0.282297	0.247423	0.194805	0.218487
prot SS	0.199439	0.206009	0.217763	0.210986		0.211806	0.205797	0.25	0.220532
prot seq + SS	0.317539	0.275331	0.23309	0.216832		0.318966	0.304688	0.243243	0.251908
pep seq	0.454028	0.24213	0.265364	0.315753		0.257212	0.2283	0.247392	0.230488
pep SS	0.156821	0.104149	0.128141	0.155966		0.143325	0.104706	0.131215	0.141487
pep seq + SS	0.463154	0.225099	0.217774	0.298224		0.268741	0.193878	0.235405	0.213497
	AUROC					F1-Score
prot seq	0.674556	0.511795	0.453136	0.534556		0.41115	0.274286	0.323974	0.329114
prot SS	0.511874	0.485128	0.493609	0.528047		0.333333	0.335697	0.225352	0.340176
prot seq + SS	0.605015	0.613143	0.536673	0.511464		0.375635	0.373206	0.31441	0.311321
pep seq	0.817803	0.724813	0.739699	0.76101		0.374126	0.333044	0.337742	0.333922
pep SS	0.640812	0.542151	0.593055	0.639633		0.228311	0.186583	0.215909	0.226488
pep seq + SS	0.812304	0.7501	0.703692	0.738546		0.378863	0.304221	0.302297	0.313231
	Accuracy					MCC
prot seq	0.580645	0.684864	0.223325	0.473945		0.233157	-0.0287894	0.0147122	0.0758127
prot SS	0.394541	0.30273	0.727047	0.441687		0.0731302	0.075614	0.0620844	0.0936128
prot seq + SS	0.694789	0.674938	0.610422	0.637717		0.187157	0.176535	0.080321	0.0881736
pep seq	0.798635	0.766545	0.802368	0.771099		0.322587	0.26711	0.263706	0.266934
pep SS	0.640862	0.29326	0.581056	0.632969		0.127395	0.0631486	0.110389	0.124982
pep seq + SS	0.800868	0.709775	0.824833	0.768367		0.326992	0.253683	0.223108	0.247885
	CNN-BiLSTM	SVM	RF	XGBoost		CNN-BiLSTM	SVM	RF	XGBoost
