## Supplemental Table 4 for "caRBP-Pred: Deep Learning-based Prediction of Chromatin-Associated RNA-Binding Proteins Using Short Peptide Sequences"

### Sheet: mouse caRBP list
Table S4. Predicted potential mouse caRBPs and the performance of existing DRBP predictors on these candidates
Gene ID
1700009N14Rik
Actn3
Arf3
Cpne6
D1Pas1
Ddx19b
Ddx4
Ddx54
Ddx55
Dhx16
Eef1a2
Eif4a3l2
Eif4g3
Ezr
Fip1l1
Fyttd1
Gemin5
Gm20509
Gm28036
Gm45713
Gm6793
Grb2
Gspt2
Hnrnpr
Kars1
Kri1
Larp7-ps
Naa16
Nol10
Pabpc1l
Pabpc2
Pabpc4
Pabpc6
Papolb
Rbm6
Rbm8a2
Rdx
Rps18-ps6
Rps3a1
Sap18
Snrpn
Thoc2l
Trmt10a
Tubb4a
Tubb6
Uba52
Ubb
Ubc
Vim
Zcchc8
Zfp106
Zranb2

### Sheet: prediction of DRBP predictors
Table S4. Predicted potential mouse caRBPs and the performance of existing DRBP predictors on these candidates
Gene ID	DeepMC-iNABP	iDRBP_MMC	DeepDRBP-2L
Rbm8a2	RNA-binding protein	RNA binding protein	RNA-binding protein
Eif4a3l2	non-DNA/RNA-binding protein	RNA binding protein	RNA-binding protein
Trmt10a	RNA-binding protein	RNA binding protein	RNA-binding protein
Gm45713	non-DNA/RNA-binding protein	RNA binding protein	RNA-binding protein
Pabpc1l	DNA- and RNA-binding protein	RNA binding protein	DNA and RNA-binding
Gemin5	non-DNA/RNA-binding protein	RNA binding protein	non-DNA/RNA-binding protein
Larp7-ps	non-DNA/RNA-binding protein	RNA binding protein	RNA-binding protein
Eif4g3	DNA-binding protein	RNA binding protein	DNA-binding protein
Zranb2	RNA-binding protein	RNA binding protein	DNA and RNA-binding
Gm6793	DNA- and RNA-binding protein	DNA and RNA binding protein	RNA-binding protein
Sap18	non-DNA/RNA-binding protein	non-DNA/RNA binding protein	DNA-binding protein
Fip1l1	non-DNA/RNA-binding protein	non-DNA/RNA binding protein	DNA and RNA-binding
Fyttd1	non-DNA/RNA-binding protein	RNA binding protein	non-DNA/RNA-binding protein
Thoc2l	RNA-binding protein	RNA binding protein	RNA-binding protein
Zfp106	non-DNA/RNA-binding protein	RNA binding protein	DNA-binding protein
Kri1	RNA-binding protein	RNA binding protein	DNA and RNA-binding
Rps18-ps6	RNA-binding protein	RNA binding protein	RNA-binding protein
Gm20509	RNA-binding protein	RNA binding protein	DNA-binding protein
Dhx16	DNA-binding protein	RNA binding protein	RNA-binding protein
Actn3	non-DNA/RNA-binding protein	non-DNA/RNA binding protein	non-DNA/RNA-binding protein
Ubb	non-DNA/RNA-binding protein	RNA binding protein	non-DNA/RNA-binding protein
Ubc	non-DNA/RNA-binding protein	non-DNA/RNA binding protein	non-DNA/RNA-binding protein
D1Pas1	DNA- and RNA-binding protein	RNA binding protein	DNA and RNA-binding
Rdx	RNA-binding protein	non-DNA/RNA binding protein	non-DNA/RNA-binding protein
Arf3	RNA-binding protein	RNA binding protein	non-DNA/RNA-binding protein
Eef1a2	RNA-binding protein	RNA binding protein	non-DNA/RNA-binding protein
Uba52	non-DNA/RNA-binding protein	RNA binding protein	non-DNA/RNA-binding protein
Snrpn	RNA-binding protein	RNA binding protein	DNA-binding protein
Gspt2	RNA-binding protein	RNA binding protein	RNA-binding protein
1700009N14Rik	RNA-binding protein	RNA binding protein	non-DNA/RNA-binding protein
Zcchc8	RNA-binding protein	RNA binding protein	DNA-binding protein
Nol10	RNA-binding protein	DNA binding protein	RNA-binding protein
Grb2	RNA-binding protein	non-DNA/RNA binding protein	non-DNA/RNA-binding protein
Rbm6	RNA-binding protein	DNA and RNA binding protein	DNA and RNA-binding
Ddx4	RNA-binding protein	RNA binding protein	RNA-binding protein
Ezr	RNA-binding protein	non-DNA/RNA binding protein	non-DNA/RNA-binding protein
Rps3a1	RNA-binding protein	RNA binding protein	RNA-binding protein
Vim	non-DNA/RNA-binding protein	RNA binding protein	DNA and RNA-binding
Pabpc2	DNA- and RNA-binding protein	RNA binding protein	RNA-binding protein
Pabpc4	DNA- and RNA-binding protein	RNA binding protein	DNA and RNA-binding
Ddx19b	RNA-binding protein	RNA binding protein	RNA-binding protein
Kars1	non-DNA/RNA-binding protein	RNA binding protein	RNA-binding protein
Ddx54	RNA-binding protein	RNA binding protein	RNA-binding protein
Hnrnpr	DNA- and RNA-binding protein	RNA binding protein	RNA-binding protein
Tubb6	RNA-binding protein	non-DNA/RNA binding protein	non-DNA/RNA-binding protein
Ddx55	RNA-binding protein	RNA binding protein	RNA-binding protein
Pabpc6	DNA- and RNA-binding protein	RNA binding protein	RNA-binding protein
Tubb4a	RNA-binding protein	RNA binding protein	non-DNA/RNA-binding protein
Naa16	RNA-binding protein	non-DNA/RNA binding protein	non-DNA/RNA-binding protein
Papolb	RNA-binding protein	non-DNA/RNA binding protein	RNA-binding protein
Cpne6	non-DNA/RNA-binding protein	non-DNA/RNA binding protein	non-DNA/RNA-binding protein

### Sheet: human homolog of caRBPs
Table S4. Predicted potential mouse caRBPs and the performance of existing DRBP predictors on these candidates
	iDRBP_MMC	DeepDRBP-2L	DeepMC-iNABP	caRBPPred	50 AA sliding window that contain positive peptide
DDX4	RBP	RBP	non-DBP/RBP	caRBP	ATPGRLMDIIGKEKIGLKQIKYLVLDEADR
DDX55	RBP	RBP	RBP	caRBP	GKMKYKRNKIFMEFRKLQSGILVCTDVMAR, EDEDMEELLNDTRLLKKLKKGKITEEEFEK
FIP1L1	RBP	RBP	RBP	caRBP	DDVHVTIGDIKTGAPQYGSYGTAPVNLNIK, QDRYGRAESPDLRRLPGAIDVIGQTITISR
LARP7	RBP	RBP	RBP	caRBP	VMEEESTEKKKEVEKKKRSRVKQVLADIAK, NLHKDRFLREQIEKSRDGYVDISLLVSFNK, EGTRIRRKKPLGERPKDEDERTVYVELLPK, KCGNVVYISIPHYKSTGDPKGFAFVEFETK, KDSSLLKTKRKHKKKHKERHKMGEEVIPLR
PABPC1L2A	RBP	RBP	RBP	caRBP	SLYVGDLHPEVTEAMLYEKFSPAGPILSIR
PABPC4	RBP	RBP	DRBP	caRBP	KVFVGRFKSRKEREAELGAKAKEFTNVYIK, SITSAKVMLEDGRSKGFGFVCFSSPEEATK
RPS18	RBP	RBP	RBP	caRBP	IPEKFQHILRVLNTNIDGRRKIAFAITAIK, GRRYAHVVLRKADIDLTKRAGELTEDEVER, GELTEDEVERVITIMQNPRQYKIPDWFLNR
UBB	non-DBP/RBP	non-DBP/RBP	non-DBP/RBP	caRBP	ITLEVEPSDTIENVKAKIQDKEGIPPDQQR
ZRANB2	RBP	RBP	DRBP	caRBP	ARRSECNMCNTPKYAKLEERTGYGGGFNER, REESDGEYDEFGRKKKKYRGKAVGPASILK
ZFP106	RBP	DBP	non-DBP/RBP	caRBP	EELSKSLQCMDNNLLQARAALQTAYVEVQR, NIKNNKRLEIFECHGPRAVSCLATAQEGAR
ZCCHC8	RBP	DBP	RBP	non-caRBP
